# Addressable and adaptable intercellular communication via DNA messaging

**DOI:** 10.1101/2022.11.17.516988

**Authors:** John P. Marken, Richard M. Murray

## Abstract

Engineered consortia are a major research focus for synthetic biologists because they can implement sophisticated behaviors inaccessible to single-strain systems. However, this functional capacity is constrained by their constituent strains’ ability to engage in complex communication. DNA messaging, by enabling information-rich channel-decoupled communication, is a promising candidate architecture for implementing complex communication. But its major advantage, its messages’ dynamic mutability, is still unexplored. We develop a framework for addressable and adaptable DNA messaging that leverages all three of these advantages and implement it in a plasmid conjugation-based communication channel. Our system can bias the transfer of messages to targeted receiver strains by 100-to 1000-fold, and their recipient lists can be dynamically updated *in situ* to control the flow of information through the population. This work lays the foundation for future developments that further utilize the unique advantages of DNA messaging to engineer previously-inaccessible levels of complexity into biological systems.
