## Supplementary material for "Addressable and adaptable intercellular communication via DNA messaging": CFU count data

### Sheet: Fig 3
Replicate	Message Address	Receiver gRNA	Cin (uM)	Strain	Dilution	Colonies	CFUs/mL
1	A	A	0	Sender	20000000	14	280000000
1	A	A	0	Receiver	20000000	41	820000000
1	A	A	0	Transconjugant	20000000	18	360000000
1	B	A	0	Sender	20000000	8	160000000
1	B	A	0	Receiver	20000000	29	580000000
1	B	A	0	Transconjugant	20000000	16	320000000
1	A	B	0	Sender	20000000	16	320000000
1	A	B	0	Receiver	20000000	64	1280000000
1	A	B	0	Transconjugant	20000000	35	700000000
1	B	B	0	Sender	20000000	7	140000000
1	B	B	0	Receiver	20000000	30	600000000
1	B	B	0	Transconjugant	20000000	19	380000000
1	A	A	1	Sender	20000000	21	420000000
1	A	A	1	Receiver	20000000	5	100000000
1	A	A	1	Transconjugant	200000	7	1400000
1	B	A	1	Sender	20000000	15	300000000
1	B	A	1	Receiver	20000000	9	180000000
1	B	A	1	Transconjugant	20000000	13	260000000
1	A	B	1	Sender	20000000	21	420000000
1	A	B	1	Receiver	20000000	11	220000000
1	A	B	1	Transconjugant	20000000	7	140000000
1	B	B	1	Sender	20000000	22	440000000
1	B	B	1	Receiver	20000000	10	200000000
1	B	B	1	Transconjugant	20000	21	420000
2	A	A	0	Sender	20000000	16	320000000
2	A	A	0	Receiver	20000000	49	980000000
2	A	A	0	Transconjugant	20000000	32	640000000
2	B	A	0	Sender	20000000	17	340000000
2	B	A	0	Receiver	20000000	41	820000000
2	B	A	0	Transconjugant	20000000	31	620000000
2	A	B	0	Sender	20000000	10	200000000
2	A	B	0	Receiver	20000000	34	680000000
2	A	B	0	Transconjugant	20000000	19	380000000
2	B	B	0	Sender	20000000	21	420000000
2	B	B	0	Receiver	20000000	49	980000000
2	B	B	0	Transconjugant	20000000	31	620000000
2	A	A	1	Sender	20000000	23	460000000
2	A	A	1	Receiver	20000000	4	80000000
2	A	A	1	Transconjugant	200000	4	800000
2	B	A	1	Sender	20000000	12	240000000
2	B	A	1	Receiver	20000000	14	280000000
2	B	A	1	Transconjugant	20000000	16	320000000
2	A	B	1	Sender	20000000	22	440000000
2	A	B	1	Receiver	2000000	47	94000000
2	A	B	1	Transconjugant	2000000	51	102000000
2	B	B	1	Sender	20000000	18	360000000
2	B	B	1	Receiver	2000000	36	72000000
2	B	B	1	Transconjugant	20000	34	680000
3	A	A	0	Sender	20000000	10	200000000
3	A	A	0	Receiver	20000000	31	620000000
3	A	A	0	Transconjugant	20000000	10	200000000
3	B	A	0	Sender	20000000	11	220000000
3	B	A	0	Receiver	20000000	39	780000000
3	B	A	0	Transconjugant	20000000	18	360000000
3	A	B	0	Sender	20000000	11	220000000
3	A	B	0	Receiver	20000000	42	840000000
3	A	B	0	Transconjugant	20000000	15	300000000
3	B	B	0	Sender	20000000	9	180000000
3	B	B	0	Receiver	20000000	38	760000000
3	B	B	0	Transconjugant	20000000	17	340000000
3	A	A	1	Sender	20000000	21	420000000
3	A	A	1	Receiver	20000000	9	180000000
3	A	A	1	Transconjugant	20000	17	340000
3	B	A	1	Sender	20000000	25	500000000
3	B	A	1	Receiver	20000000	11	220000000
3	B	A	1	Transconjugant	20000000	5	100000000
3	A	B	1	Sender	20000000	18	360000000
3	A	B	1	Receiver	20000000	5	100000000
3	A	B	1	Transconjugant	20000000	10	200000000
3	B	B	1	Sender	20000000	47	940000000
3	B	B	1	Receiver	20000000	9	180000000
3	B	B	1	Transconjugant	20000	10	200000

### Sheet: Fig 4
Replicate	Message Address	Receiver gRNA	Cin (uM)	Strain	Dilution	Colonies	CFUs/mL
1	D1	D1 (RFP)	1	Sender	20000000	13	260000000
1	D1	D1 (RFP)	1	Receiver	20000000	9	180000000
1	D1	D1 (RFP)	1	Transconjugant	20000	4	80000
1	D1	D2 (YFP)	1	Sender	20000000	13	260000000
1	D1	D2 (YFP)	1	Receiver	20000000	5	100000000
1	D1	D2 (YFP)	1	Transconjugant	20000000	4	80000000
1	D1	D3 (BFP)	1	Sender	20000000	13	260000000
1	D1	D3 (BFP)	1	Receiver	20000000	9	180000000
1	D1	D3 (BFP)	1	Transconjugant	20000000	6	120000000
1	D2	D1 (RFP)	1	Sender	20000000	5	100000000
1	D2	D1 (RFP)	1	Receiver	2000000	27	54000000
1	D2	D1 (RFP)	1	Transconjugant	2000000	7	14000000
1	D2	D2 (YFP)	1	Sender	20000000	5	100000000
1	D2	D2 (YFP)	1	Receiver	2000000	46	92000000
1	D2	D2 (YFP)	1	Transconjugant	20000	0	0
1	D2	D3 (BFP)	1	Sender	20000000	5	100000000
1	D2	D3 (BFP)	1	Receiver	2000000	54	108000000
1	D2	D3 (BFP)	1	Transconjugant	2000000	18	36000000
1	D3	D1 (RFP)	1	Sender	20000000	6	120000000
1	D3	D1 (RFP)	1	Receiver	20000000	8	160000000
1	D3	D1 (RFP)	1	Transconjugant	20000000	10	200000000
1	D3	D2 (YFP)	1	Sender	20000000	6	120000000
1	D3	D2 (YFP)	1	Receiver	20000000	9	180000000
1	D3	D2 (YFP)	1	Transconjugant	20000000	3	60000000
1	D3	D3 (BFP)	1	Sender	20000000	6	120000000
1	D3	D3 (BFP)	1	Receiver	20000000	8	160000000
1	D3	D3 (BFP)	1	Transconjugant	200000	8	1600000
1	D4	D1 (RFP)	1	Sender	20000000	17	340000000
1	D4	D1 (RFP)	1	Receiver	20000000	22	440000000
1	D4	D1 (RFP)	1	Transconjugant	20000000	12	240000000
1	D4	D2 (YFP)	1	Sender	20000000	17	340000000
1	D4	D2 (YFP)	1	Receiver	20000000	10	200000000
1	D4	D2 (YFP)	1	Transconjugant	20000000	7	140000000
1	D4	D3 (BFP)	1	Sender	20000000	17	340000000
1	D4	D3 (BFP)	1	Receiver	20000000	5	100000000
1	D4	D3 (BFP)	1	Transconjugant	20000000	7	140000000
1	D12	D1 (RFP)	1	Sender	20000000	10	200000000
1	D12	D1 (RFP)	1	Receiver	20000000	7	140000000
1	D12	D1 (RFP)	1	Transconjugant	200000	1	200000
1	D12	D2 (YFP)	1	Sender	20000000	10	200000000
1	D12	D2 (YFP)	1	Receiver	20000000	9	180000000
1	D12	D2 (YFP)	1	Transconjugant	200000	1	200000
1	D12	D3 (BFP)	1	Sender	20000000	10	200000000
1	D12	D3 (BFP)	1	Receiver	20000000	5	100000000
1	D12	D3 (BFP)	1	Transconjugant	2000000	23	46000000
1	D13	D1 (RFP)	1	Sender	20000000	16	320000000
1	D13	D1 (RFP)	1	Receiver	20000000	11	220000000
1	D13	D1 (RFP)	1	Transconjugant	20000	3	60000
1	D13	D2 (YFP)	1	Sender	20000000	16	320000000
1	D13	D2 (YFP)	1	Receiver	20000000	6	120000000
1	D13	D2 (YFP)	1	Transconjugant	2000000	52	104000000
1	D13	D3 (BFP)	1	Sender	20000000	16	320000000
1	D13	D3 (BFP)	1	Receiver	20000000	4	80000000
1	D13	D3 (BFP)	1	Transconjugant	200000	10	2000000
1	D23	D1 (RFP)	1	Sender	20000000	18	360000000
1	D23	D1 (RFP)	1	Receiver	20000000	8	160000000
1	D23	D1 (RFP)	1	Transconjugant	20000000	14	280000000
1	D23	D2 (YFP)	1	Sender	20000000	18	360000000
1	D23	D2 (YFP)	1	Receiver	20000000	4	80000000
1	D23	D2 (YFP)	1	Transconjugant	20000	0	0
1	D23	D3 (BFP)	1	Sender	20000000	18	360000000
1	D23	D3 (BFP)	1	Receiver	20000000	1	20000000
1	D23	D3 (BFP)	1	Transconjugant	20000	4	80000
1	D123	D1 (RFP)	1	Sender	20000000	12	240000000
1	D123	D1 (RFP)	1	Receiver	20000000	10	200000000
1	D123	D1 (RFP)	1	Transconjugant	2000	22	44000
1	D123	D2 (YFP)	1	Sender	20000000	12	240000000
1	D123	D2 (YFP)	1	Receiver	20000000	9	180000000
1	D123	D2 (YFP)	1	Transconjugant	20000	3	60000
1	D123	D3 (BFP)	1	Sender	20000000	12	240000000
1	D123	D3 (BFP)	1	Receiver	20000000	2	40000000
1	D123	D3 (BFP)	1	Transconjugant	20000	1	20000
2	D1	D1 (RFP)	1	Sender	20000000	4	80000000
2	D1	D1 (RFP)	1	Receiver	20000000	6	120000000
2	D1	D1 (RFP)	1	Transconjugant	200000	1	200000
2	D1	D2 (YFP)	1	Sender	20000000	4	80000000
2	D1	D2 (YFP)	1	Receiver	20000000	5	100000000
2	D1	D2 (YFP)	1	Transconjugant	2000000	21	42000000
2	D1	D3 (BFP)	1	Sender	20000000	4	80000000
2	D1	D3 (BFP)	1	Receiver	20000000	3	60000000
2	D1	D3 (BFP)	1	Transconjugant	2000000	30	60000000
2	D2	D1 (RFP)	1	Sender	20000000	6	120000000
2	D2	D1 (RFP)	1	Receiver	20000000	7	140000000
2	D2	D1 (RFP)	1	Transconjugant	20000000	8	160000000
2	D2	D2 (YFP)	1	Sender	20000000	6	120000000
2	D2	D2 (YFP)	1	Receiver	20000000	5	100000000
2	D2	D2 (YFP)	1	Transconjugant	20000	0	0
2	D2	D3 (BFP)	1	Sender	20000000	6	120000000
2	D2	D3 (BFP)	1	Receiver	20000000	8	160000000
2	D2	D3 (BFP)	1	Transconjugant	20000000	3	60000000
2	D3	D1 (RFP)	1	Sender	20000000	8	160000000
2	D3	D1 (RFP)	1	Receiver	20000000	9	180000000
2	D3	D1 (RFP)	1	Transconjugant	2000000	49	98000000
2	D3	D2 (YFP)	1	Sender	20000000	8	160000000
2	D3	D2 (YFP)	1	Receiver	20000000	3	60000000
2	D3	D2 (YFP)	1	Transconjugant	2000000	28	56000000
2	D3	D3 (BFP)	1	Sender	20000000	8	160000000
2	D3	D3 (BFP)	1	Receiver	20000000	6	120000000
2	D3	D3 (BFP)	1	Transconjugant	20000	18	360000
2	D4	D1 (RFP)	1	Sender	20000000	9	180000000
2	D4	D1 (RFP)	1	Receiver	20000000	9	180000000
2	D4	D1 (RFP)	1	Transconjugant	20000000	7	140000000
2	D4	D2 (YFP)	1	Sender	20000000	9	180000000
2	D4	D2 (YFP)	1	Receiver	20000000	6	120000000
2	D4	D2 (YFP)	1	Transconjugant	2000000	21	42000000
2	D4	D3 (BFP)	1	Sender	20000000	9	180000000
2	D4	D3 (BFP)	1	Receiver	20000000	9	180000000
2	D4	D3 (BFP)	1	Transconjugant	20000000	2	40000000
2	D12	D1 (RFP)	1	Sender	20000000	15	300000000
2	D12	D1 (RFP)	1	Receiver	20000000	16	320000000
2	D12	D1 (RFP)	1	Transconjugant	20000	2	40000
2	D12	D2 (YFP)	1	Sender	20000000	15	300000000
2	D12	D2 (YFP)	1	Receiver	20000000	4	80000000
2	D12	D2 (YFP)	1	Transconjugant	20000	1	20000
2	D12	D3 (BFP)	1	Sender	20000000	15	300000000
2	D12	D3 (BFP)	1	Receiver	20000000	13	260000000
2	D12	D3 (BFP)	1	Transconjugant	20000000	5	100000000
2	D13	D1 (RFP)	1	Sender	20000000	14	280000000
2	D13	D1 (RFP)	1	Receiver	20000000	12	240000000
2	D13	D1 (RFP)	1	Transconjugant	20000	0	0
2	D13	D2 (YFP)	1	Sender	20000000	14	280000000
2	D13	D2 (YFP)	1	Receiver	20000000	6	120000000
2	D13	D2 (YFP)	1	Transconjugant	2000000	32	64000000
2	D13	D3 (BFP)	1	Sender	20000000	14	280000000
2	D13	D3 (BFP)	1	Receiver	20000000	3	60000000
2	D13	D3 (BFP)	1	Transconjugant	200000	4	800000
2	D23	D1 (RFP)	1	Sender	20000000	14	280000000
2	D23	D1 (RFP)	1	Receiver	20000000	14	280000000
2	D23	D1 (RFP)	1	Transconjugant	20000000	15	300000000
2	D23	D2 (YFP)	1	Sender	20000000	14	280000000
2	D23	D2 (YFP)	1	Receiver	2000000	42	84000000
2	D23	D2 (YFP)	1	Transconjugant	20000	0	0
2	D23	D3 (BFP)	1	Sender	20000000	14	280000000
2	D23	D3 (BFP)	1	Receiver	20000000	6	120000000
2	D23	D3 (BFP)	1	Transconjugant	200000	10	2000000
2	D123	D1 (RFP)	1	Sender	20000000	21	420000000
2	D123	D1 (RFP)	1	Receiver	20000000	14	280000000
2	D123	D1 (RFP)	1	Transconjugant	20000	11	220000
2	D123	D2 (YFP)	1	Sender	20000000	21	420000000
2	D123	D2 (YFP)	1	Receiver	20000000	5	100000000
2	D123	D2 (YFP)	1	Transconjugant	20000	11	220000
2	D123	D3 (BFP)	1	Sender	20000000	21	420000000
2	D123	D3 (BFP)	1	Receiver	20000000	6	120000000
2	D123	D3 (BFP)	1	Transconjugant	20000	1	20000
3	D1	D1 (RFP)	1	Sender	20000000	16	320000000
3	D1	D1 (RFP)	1	Receiver	20000000	7	140000000
3	D1	D1 (RFP)	1	Transconjugant	20000	0	0
3	D1	D2 (YFP)	1	Sender	20000000	16	320000000
3	D1	D2 (YFP)	1	Receiver	2000000	17	34000000
3	D1	D2 (YFP)	1	Transconjugant	2000000	12	24000000
3	D1	D3 (BFP)	1	Sender	20000000	16	320000000
3	D1	D3 (BFP)	1	Receiver	20000000	7	140000000
3	D1	D3 (BFP)	1	Transconjugant	2000000	17	34000000
3	D2	D1 (RFP)	1	Sender	20000000	18	360000000
3	D2	D1 (RFP)	1	Receiver	20000000	4	80000000
3	D2	D1 (RFP)	1	Transconjugant	2000000	43	86000000
3	D2	D2 (YFP)	1	Sender	20000000	18	360000000
3	D2	D2 (YFP)	1	Receiver	2000000	9	18000000
3	D2	D2 (YFP)	1	Transconjugant	20000	0	0
3	D2	D3 (BFP)	1	Sender	20000000	18	360000000
3	D2	D3 (BFP)	1	Receiver	20000000	2	40000000
3	D2	D3 (BFP)	1	Transconjugant	2000000	21	42000000
3	D3	D1 (RFP)	1	Sender	20000000	6	120000000
3	D3	D1 (RFP)	1	Receiver	2000000	30	60000000
3	D3	D1 (RFP)	1	Transconjugant	2000000	14	28000000
3	D3	D2 (YFP)	1	Sender	20000000	6	120000000
3	D3	D2 (YFP)	1	Receiver	2000000	23	46000000
3	D3	D2 (YFP)	1	Transconjugant	200000	60	12000000
3	D3	D3 (BFP)	1	Sender	20000000	6	120000000
3	D3	D3 (BFP)	1	Receiver	2000000	46	92000000
3	D3	D3 (BFP)	1	Transconjugant	200000	4	800000
3	D4	D1 (RFP)	1	Sender	20000000	7	140000000
3	D4	D1 (RFP)	1	Receiver	20000000	3	60000000
3	D4	D1 (RFP)	1	Transconjugant	2000000	27	54000000
3	D4	D2 (YFP)	1	Sender	20000000	7	140000000
3	D4	D2 (YFP)	1	Receiver	2000000	21	42000000
3	D4	D2 (YFP)	1	Transconjugant	2000000	12	24000000
3	D4	D3 (BFP)	1	Sender	20000000	7	140000000
3	D4	D3 (BFP)	1	Receiver	20000000	3	60000000
3	D4	D3 (BFP)	1	Transconjugant	2000000	20	40000000
3	D12	D1 (RFP)	1	Sender	20000000	19	380000000
3	D12	D1 (RFP)	1	Receiver	20000000	3	60000000
3	D12	D1 (RFP)	1	Transconjugant	20000	13	260000
3	D12	D2 (YFP)	1	Sender	20000000	19	380000000
3	D12	D2 (YFP)	1	Receiver	2000000	16	32000000
3	D12	D2 (YFP)	1	Transconjugant	20000	0	0
3	D12	D3 (BFP)	1	Sender	20000000	19	380000000
3	D12	D3 (BFP)	1	Receiver	20000000	9	180000000
3	D12	D3 (BFP)	1	Transconjugant	2000000	29	58000000
3	D13	D1 (RFP)	1	Sender	20000000	18	360000000
3	D13	D1 (RFP)	1	Receiver	20000000	4	80000000
3	D13	D1 (RFP)	1	Transconjugant	20000	1	20000
3	D13	D2 (YFP)	1	Sender	20000000	18	360000000
3	D13	D2 (YFP)	1	Receiver	2000000	16	32000000
3	D13	D2 (YFP)	1	Transconjugant	2000000	12	24000000
3	D13	D3 (BFP)	1	Sender	20000000	18	360000000
3	D13	D3 (BFP)	1	Receiver	2000000	47	94000000
3	D13	D3 (BFP)	1	Transconjugant	200000	11	2200000
3	D23	D1 (RFP)	1	Sender	20000000	12	240000000
3	D23	D1 (RFP)	1	Receiver	20000000	4	80000000
3	D23	D1 (RFP)	1	Transconjugant	2000000	27	54000000
3	D23	D2 (YFP)	1	Sender	20000000	12	240000000
3	D23	D2 (YFP)	1	Receiver	2000000	19	38000000
3	D23	D2 (YFP)	1	Transconjugant	20000	1	20000
3	D23	D3 (BFP)	1	Sender	20000000	12	240000000
3	D23	D3 (BFP)	1	Receiver	2000000	38	76000000
3	D23	D3 (BFP)	1	Transconjugant	200000	2	400000
3	D123	D1 (RFP)	1	Sender	20000000	23	460000000
3	D123	D1 (RFP)	1	Receiver	20000000	9	180000000
3	D123	D1 (RFP)	1	Transconjugant	2000	3	6000
3	D123	D2 (YFP)	1	Sender	20000000	23	460000000
3	D123	D2 (YFP)	1	Receiver	2000000	15	30000000
3	D123	D2 (YFP)	1	Transconjugant	2000	5	10000
3	D123	D3 (BFP)	1	Sender	20000000	23	460000000
3	D123	D3 (BFP)	1	Receiver	2000000	14	28000000
3	D123	D3 (BFP)	1	Transconjugant	2000	6	12000

### Sheet: Fig 5
Replicate	Message Address	Receiver gRNA	Cin (uM)	Sal (uM)	Strain	Dilution	Colonies	CFUs/mL
1	A	B	1	100	Sender	2000000	68	136000000
1	A	B	1	100	Receiver	20000000	10	200000000
1	A	B	1	100	Transconjugant	20000	10	200000
1	A	B	1	0	Sender	2000000	65	130000000
1	A	B	1	0	Receiver	20000000	17	340000000
1	A	B	1	0	Transconjugant	2000000	30	60000000
1	A	A	1	100	Sender	20000000	5	100000000
1	A	A	1	100	Receiver	20000000	12	240000000
1	A	A	1	100	Transconjugant	200000	40	8000000
1	A	A	1	0	Sender	2000000	32	64000000
1	A	A	1	0	Receiver	20000000	12	240000000
1	A	A	1	0	Transconjugant	2000	27	54000
2	A	B	1	100	Sender	20000000	21	420000000
2	A	B	1	100	Receiver	20000000	65	1300000000
2	A	B	1	100	Transconjugant	20000	17	340000
2	A	B	1	0	Sender	20000000	12	240000000
2	A	B	1	0	Receiver	20000000	28	560000000
2	A	B	1	0	Transconjugant	20000000	15	300000000
2	A	A	1	100	Sender	20000000	20	400000000
2	A	A	1	100	Receiver	20000000	51	1020000000
2	A	A	1	100	Transconjugant	2000000	26	52000000
2	A	A	1	0	Sender	20000000	23	460000000
2	A	A	1	0	Receiver	20000000	24	480000000
2	A	A	1	0	Transconjugant	200000	8	1600000
3	A	B	1	100	Sender	20000000	5	100000000
3	A	B	1	100	Receiver	20000000	16	320000000
3	A	B	1	100	Transconjugant	20000	10	200000
3	A	B	1	0	Sender	20000000	27	540000000
3	A	B	1	0	Receiver	20000000	32	640000000
3	A	B	1	0	Transconjugant	20000000	9	180000000
3	A	A	1	100	Sender	20000000	9	180000000
3	A	A	1	100	Receiver	20000000	35	700000000
3	A	A	1	100	Transconjugant	2000000	18	36000000
3	A	A	1	0	Sender	20000000	15	300000000
3	A	A	1	0	Receiver	20000000	17	340000000
3	A	A	1	0	Transconjugant	200000	12	2400000

### Sheet: Fig 6b
Replicate	Cin (uM)	Sal (uM)	Strain	Dilution	Colonies	CFUs/mL
1	1	100	1	10000000	9	90000000
1	1	100	2	10000000	9	90000000
1	1	100	T2	100000	22	2200000
1	1	100	3	10000000	65	650000000
1	1	100	T3	100000	7	700000
2	1	100	1	100000	145	14500000
2	1	100	2	10000000	13	130000000
2	1	100	T2	100000	10	1000000
2	1	100	3	10000000	67	670000000
2	1	100	T3	100000	2	200000
3	1	100	1	10000000	5	50000000
3	1	100	2	10000000	20	200000000
3	1	100	T2	100000	44	4400000
3	1	100	3	10000000	69	690000000
3	1	100	T3	100000	28	2800000

### Sheet: Fig 6c
Replicate	Cin (uM)	Sal (uM)	Strain	Time (hr)	Colonies	Dilution	CFUs/mL
3	1	100	1	0	4	100000	400000
3	1	100	1	1	6	100000	600000
3	1	100	1	2	11	100000	1100000
3	1	100	1	3	36	100000	3600000
3	1	100	1	4	6	100000	600000
3	1	100	1	5	218	100000	21800000
3	1	100	1	6	5	10000000	50000000
3	1	100	1	7	2	10000000	20000000
3	1	100	2	0	1	100000	100000
3	1	100	2	1	3	100000	300000
3	1	100	2	2	14	100000	1400000
3	1	100	2	3	59	100000	5900000
3	1	100	2	4	57	100000	5700000
3	1	100	2	5	5	10000000	50000000
3	1	100	2	6	20	10000000	200000000
3	1	100	2	7	10	10000000	100000000
3	1	100	T2	0	0	10	0
3	1	100	T2	1	121	10	1210
3	1	100	T2	2	35	1000	35000
3	1	100	T2	3	136	1000	136000
3	1	100	T2	4	227	1000	227000
3	1	100	T2	5	20	100000	2000000
3	1	100	T2	6	44	100000	4400000
3	1	100	T2	7	37	100000	3700000
3	1	100	3	0	3	100000	300000
3	1	100	3	1	11	100000	1100000
3	1	100	3	2	30	100000	3000000
3	1	100	3	3	239	100000	23900000
3	1	100	3	4	17	10000000	170000000
3	1	100	3	5	46	10000000	460000000
3	1	100	3	6	69	10000000	690000000
3	1	100	3	7	58	10000000	580000000
3	1	100	T3	0	0	10	0
3	1	100	T3	1	0	10	0
3	1	100	T3	2	2	10	20
3	1	100	T3	3	225	10	2250
3	1	100	T3	4	82	1000	82000
3	1	100	T3	5	5	100000	500000
3	1	100	T3	6	28	100000	2800000
3	1	100	T3	7	21	100000	2100000

### Sheet: Fig S5
Initial Concentration	Time (hr)	Senders	Receivers	Transconjugants
Stationary	0	860000000	930000000	393000
Stationary	1	890000000	900000000	80000000
Stationary	2	1240000000	1560000000	260000000
Stationary	3	1880000000	1900000000	420000000
Stationary	4	2000000000	2010000000	340000000
Stationary	5	1190000000	1890000000	340000000
Stationary	6	930000000	2100000000	390000000
50 nL	0	3830	4540	0
50 nL	1	7000	19000	0
50 nL	2	60000	107000	0
50 nL	3	600000	600000	20
50 nL	4	6200000	6700000	330
50 nL	5	29900000	43000000	46000
50 nL	6	90000000	140000000	900000
50 nL	7	1050000000	1310000000	12900000
50 nL	8	1260000000	1360000000	37900000
50 nL	9	1670000000	2310000000	170000000
50 nL	10	2300000000	2950000000	240000000
50 nL	11	2090000000	2740000000	230000000
50 nL	12	2080000000	2550000000	200000000
50 uL	0	2000000	3000000	0
50 uL	1	4700000	11600000	33000
50 uL	2	55500000	69500000	481000
50 uL	3	250000000	550000000	4100000
50 uL	4	650000000	1290000000	20900000
50 uL	5	1790000000	1340000000	190000000
50 uL	6	1910000000	2320000000	210000000
50 uL	7	7500000	6100000	664000
50 uL	8	28700000	34900000	5200000
50 uL	9	150000000	170000000	33000000
50 uL	10	1010000000	1120000000	200000000
50 uL	12	2600000000	2310000000	510000000

### Sheet: Fig S7
Replicate	Message Cargo	Receiver gRNA	Strain Type	Dilution	Colonies	CFUs/mL
1	YFP	A	Sender	20000000	9	180000000
1	YFP	A	Receiver	2000000	37	74000000
1	YFP	A	Transconjugant	2000	6	12000
1	Weak BxbI	A	Sender	20000000	24	480000000
1	Weak BxbI	A	Receiver	2000000	24	48000000
1	Weak BxbI	A	Transconjugant	200	17	3400
1	Strong BxbI	A	Sender	20000000	18	360000000
1	Strong BxbI	A	Receiver	2000000	45	90000000
1	Strong BxbI	A	Transconjugant	2000	43	86000
1	YFP	B	Sender	20000000	22	440000000
1	YFP	B	Receiver	2000000	9	18000000
1	YFP	B	Transconjugant	20000	65	1300000
1	Weak BxbI	B	Sender	20000000	18	360000000
1	Weak BxbI	B	Receiver	2000000	24	48000000
1	Weak BxbI	B	Transconjugant	20000	23	460000
1	Strong BxbI	B	Sender	20000000	11	220000000
1	Strong BxbI	B	Receiver	2000000	25	50000000
1	Strong BxbI	B	Transconjugant	20000	26	520000
2	YFP	A	Sender	20000000	21	420000000
2	YFP	A	Receiver	2000000	41	82000000
2	YFP	A	Transconjugant	2000	16	32000
2	Weak BxbI	A	Sender	20000000	20	400000000
2	Weak BxbI	A	Receiver	2000000	35	70000000
2	Weak BxbI	A	Transconjugant	200	11	2200
2	Strong BxbI	A	Sender	20000000	21	420000000
2	Strong BxbI	A	Receiver	2000000	33	66000000
2	Strong BxbI	A	Transconjugant	2000	46	92000
2	YFP	B	Sender	20000000	23	460000000
2	YFP	B	Receiver	2000000	19	38000000
2	YFP	B	Transconjugant	200000	12	2400000
2	Weak BxbI	B	Sender	20000000	31	620000000
2	Weak BxbI	B	Receiver	2000000	16	32000000
2	Weak BxbI	B	Transconjugant	20000	16	320000
2	Strong BxbI	B	Sender	20000000	33	660000000
2	Strong BxbI	B	Receiver	2000000	19	38000000
2	Strong BxbI	B	Transconjugant	20000	44	880000
3	YFP	A	Sender	20000000	25	500000000
3	YFP	A	Receiver	2000000	57	114000000
3	YFP	A	Transconjugant	200	5	1000
3	Weak BxbI	A	Sender	20000000	44	880000000
3	Weak BxbI	A	Receiver	2000000	17	34000000
3	Weak BxbI	A	Transconjugant	200	11	2200
3	Strong BxbI	A	Sender	20000000	31	620000000
3	Strong BxbI	A	Receiver	2000000	33	66000000
3	Strong BxbI	A	Transconjugant	2000	45	90000
3	YFP	B	Sender	20000000	28	560000000
3	YFP	B	Receiver	2000000	9	18000000
3	YFP	B	Transconjugant	200000	22	4400000
3	Weak BxbI	B	Sender	20000000	47	940000000
3	Weak BxbI	B	Receiver	2000000	14	28000000
3	Weak BxbI	B	Transconjugant	20000	31	620000
3	Strong BxbI	B	Sender	20000000	8	160000000
3	Strong BxbI	B	Receiver	2000000	24	48000000
3	Strong BxbI	B	Transconjugant	20000	62	1240000
