## Supplementary material for "Addressable and adaptable intercellular communication via DNA messaging": Strain and Construct List

### Sheet: Key
All items are labeled as xJM_CO_NNN, where NNN is an integer index and x indicates whether the item is a strain, plasmid, or insert.
All inserts are integrated into the E. coli genome via the pOSIP Clonetegration system [1].
Syntax for genomic insertions within strains are XY[insert], where X is the antibiotic resistance cassette ("K"=kanamycin, "T"=tetracycline) and Y is the insertion site, following the syntax from [1].
When X=0 for the antibioitic resistance index of a genomic insertion, this indicates that the resistancce has been removed by the action of the pE-FLP plasmid [1].
pE-FLP, after use, is always cured from the cells via its temperature-sensitive replication mechanism.
The FHR plasmid is from [2].
[1] St-Pierre F, Cui L, Priest DG, Endy D, Dodd IB, Shearwin KE. One-step cloning and chromosomal integration of DNA. ACS synthetic biology. 2013 Sep 20;2(9):537-41.
[2] Dimitriu T, Lotton C, Bénard-Capelle J, Misevic D, Brown SP, Lindner AB, Taddei F. Genetic information transfer promotes cooperation in bacteria. Proceedings of the National Academy of Sciences. 2014 Jul 29;111(30):11103-8.

### Sheet: Strain List
Strain Name	Parent Strain	Plasmids	Genomic Insertions	Total antibiotic resistances	Notes
sJM_CO_001	BW25113	FHR	KH[iJM_CO_001]	kanamycin, apramycin	Basic sender strain background
sJM_CO_002	BW25113		0H[iJM_CO_002]	spectinomycin	Basic receiver strain background
sJM_CO_003	sJM_CO_001	FHR, pJM_CO_001	KH[iJM_CO_001]	kanamycin, apramycin, tetracyline, chloramphenicol	Fig 3 A sender
sJM_CO_004	sJM_CO_001	FHR, pJM_CO_002	KH[iJM_CO_001]	kanamycin, apramycin, tetracyline, chloramphenicol	Fig 3 B sender
sJM_CO_005	sJM_CO_002	pJM_CO_003	0H[iJM_CO_002]	kanamycin, spectinomycin	Fig 3 A receiver
sJM_CO_006	sJM_CO_002	pJM_CO_004	0H[iJM_CO_002]	kanamycin, spectinomycin	Fig 3 B receiver
sJM_CO_007	sJM_CO_001	FHR, pJM_CO_005	KH[iJM_CO_001]	kanamycin, apramycin, tetracyline, chloramphenicol	Fig 4 D1D2D3 sender
sJM_CO_008	sJM_CO_001	FHR, pJM_CO_006	KH[iJM_CO_001]	kanamycin, apramycin, tetracyline, chloramphenicol	Fig 4 D2D3 sender
sJM_CO_009	sJM_CO_001	FHR, pJM_CO_007	KH[iJM_CO_001]	kanamycin, apramycin, tetracyline, chloramphenicol	Fig 4 D1D3 sender
sJM_CO_010	sJM_CO_001	FHR, pJM_CO_008	KH[iJM_CO_001]	kanamycin, apramycin, tetracyline, chloramphenicol	Fig 4 D1D2 sender
sJM_CO_011	sJM_CO_001	FHR, pJM_CO_009	KH[iJM_CO_001]	kanamycin, apramycin, tetracyline, chloramphenicol	Fig 4 D1 sender
sJM_CO_012	sJM_CO_001	FHR, pJM_CO_010	KH[iJM_CO_001]	kanamycin, apramycin, tetracyline, chloramphenicol	Fig 4 D2 sender
sJM_CO_013	sJM_CO_001	FHR, pJM_CO_011	KH[iJM_CO_001]	kanamycin, apramycin, tetracyline, chloramphenicol	Fig 4 D3 sender
sJM_CO_014	sJM_CO_001	FHR, pJM_CO_012	KH[iJM_CO_001]	kanamycin, apramycin, tetracyline, chloramphenicol	Fig 4 D4 sender
sJM_CO_015	BW25113		0H[iJM_CO_003]	spectinomycin	YFP variant of receiver strain background
sJM_CO_016	BW25113		0H[iJM_CO_004]	spectinomycin	BFP variant of receiver strain background
sJM_CO_017	sJM_CO_015	pJM_CO_013	0H[iJM_CO_003]	kanamycin, spectinomycin	Fig 4 D1 receiver
sJM_CO_018	sJM_CO_002	pJM_CO_014	0H[iJM_CO_002]	kanamycin, spectinomycin	Fig 4 D2 receiver
sJM_CO_019	sJM_CO_016	pJM_CO_015	0H[iJM_CO_004]	kanamycin, spectinomycin	Fig 4 D3 receiver
sJM_CO_020	sJM_CO_001	FHR	0H[iJM_CO_001]	none	sJM_CO_001 with kanamycin resistance removed
sJM_CO_021	sJM_CO_020	FHR, pJM_CO_001, pJM_CO_016	0H[iJM_CO_001]	kanamycin, apramycin, tetracyline, chloramphenicol	Fig 5 sender
sJM_CO_022	BW25113		0H[iJM_CO_005]	gentamicin	Relay Strain 1 base
sJM_CO_023	sJM_CO_022	FHR, pJM_CO_001, pJM_CO_004	0H[iJM_CO_005]	kanamycin, gentamicin, tetracyline, chloramphenicol	Relay Strain 1
sJM_CO_024	sJM_CO_001	FHR, pJM_CO_016	KH[iJM_CO_001]	kanamycin, apramycin, tetracyline	Relay Strain 2
sJM_CO_025	sJM_CO_002	pJM_CO_003	0H[iJM_CO_002]	kanamycin, spectinomycin	Relay Strain 3
sJM_CO_026	JS006	FHR, pJM_CO_001		chloramphenicol, tetracycline	Fig S5 sender
sJM_CO_027	JS006	FHR, pJM_CO_017		kanamycin, tetracycline	Fig S5 receiver
sJM_CO_028	sJM_CO_001	FHR, pJM_CO_018	KH[iJM_CO_001]	kanamycin, apramycin, tetracyline, chloramphenicol	Fig S7 YFP sender
sJM_CO_029	sJM_CO_001	FHR, pJM_CO_019	KH[iJM_CO_001]	kanamycin, apramycin, tetracyline, carbenicillin	Fig S7 weak BxbI sender
sJM_CO_030	sJM_CO_001	FHR, pJM_CO_020	KH[iJM_CO_001]	kanamycin, apramycin, tetracyline, carbenicillin	Fig S7 strong BxbI sender
sJM_CO_031	sJM_CO_002		0H[iJM_CO_002], TT[iJM_CO_006]	spectinomycin, tetracycline	Fig S7 receiver base strain
sJM_CO_032	sJM_CO_031	pJM_CO_003	0H[iJM_CO_002], TT[iJM_CO_006]	spectinomycin, tetracycline, kanamycin	Fig S7 A receiver
sJM_CO_033	sJM_CO_031	pJM_CO_004	0H[iJM_CO_002], TT[iJM_CO_006]	spectinomycin, tetracycline, kanamycin	Fig S7 B receiver

### Sheet: Plasmid List
Plasmid Name	Description	origin of replication	antibiotic resistance	Notes
pJM_CO_001	sfYFP message plasmid with attP-flanked A site	pSC101	chloramphenicol
pJM_CO_002	sfYFP message plasmid with attB-flanked B site	pSC101	chloramphenicol
pJM_CO_003	CinAHL-inducible Cas9 and A gRNA	p15a	kanamycin
pJM_CO_004	CinAHL-inducible Cas9 and B gRNA	p15a	kanamycin
pJM_CO_005	NahR message plasmid with attP-flanked D1D2D3 sites	pSC101	chloramphenicol	NahR is used as a generic colorless cargo
pJM_CO_006	NahR message plasmid with attP-flanked D2D3 sites	pSC101	chloramphenicol	NahR is used as a generic colorless cargo
pJM_CO_007	NahR message plasmid with attP-flanked D1D3 sites	pSC101	chloramphenicol	NahR is used as a generic colorless cargo
pJM_CO_008	NahR message plasmid with attP-flanked D1D2 sites	pSC101	chloramphenicol	NahR is used as a generic colorless cargo
pJM_CO_009	NahR message plasmid with attP-flanked D1 site	pSC101	chloramphenicol	NahR is used as a generic colorless cargo
pJM_CO_010	NahR message plasmid with attP-flanked D2 site	pSC101	chloramphenicol	NahR is used as a generic colorless cargo
pJM_CO_011	NahR message plasmid with attP-flanked D3 site	pSC101	chloramphenicol	NahR is used as a generic colorless cargo
pJM_CO_012	NahR message plasmid with attP-flanked D4 site	pSC101	chloramphenicol	NahR is used as a generic colorless cargo
pJM_CO_013	CinAHL-inducible Cas9 and D1 gRNA	p15a	kanamycin
pJM_CO_014	CinAHL-inducible Cas9 and D2 gRNA	p15a	kanamycin
pJM_CO_015	CinAHL-inducible Cas9 and D3 gRNA	p15a	kanamycin
pJM_CO_016	Sal-inducible TP901-LAA with attB-flanked B site	p15a	kanamycin
pJM_CO_017	Constitutive mScarletI	p15a	kanamycin
pJM_CO_018	constitutive sfYFP-LAA with attP-flanked A site	ColE1	chloramphenicol
pJM_CO_019	weakly constitutive BxbI-LAA with attP-flanked A site	ColE1	carbenicillin
pJM_CO_020	strongly constitutive BxbI-LAA with attP-flanked A site	ColE1	carbenicillin

### Sheet: Insert List
Insert name	Description
iJM_CO_001	constitutive apramycin resistance
iJM_CO_002	constitutive mScarletI and constitutive spectinomycin resistancce
iJM_CO_003	constitutive sfYFP and constitutive spectinomycin resistancce
iJM_CO_004	constitutive TagBFP and constitutive spectinomycin resistancce
iJM_CO_005	constitutive gentamicin resistance
iJM_CO_006	CmR resistance cassette driven by a BxbI-flippable constitutive promoter that is initially in the reverse direction
